# The nephronophthisis protein *GLIS2*/*NPHP7* is required for the DNA damage response in kidney tubular epithelial cells

**DOI:** 10.1101/2024.11.02.621644

**Authors:** Lena K. Ebert, Lukas Schloesser, Laura E. Frech, Manaswita Jain, Claudia Dafinger, Max C. Liebau, Thomas Benzing, Bernhard Schermer, Gisela G. Slaats

## Abstract

Nephronophthisis (NPH) is an autosomal-recessive cystic kidney disease representing the most frequent genetic cause of end-stage kidney failure in children and adolescents. NPH is caused by genetic variants in >20 NPHP genes. While nearly all NPHP genes encode ciliary proteins, classifying NPH as a renal ciliopathy, there is evidence for a pathogenic role of a compromised DNA damage response (DDR). Here, we present a novel *Nphp7/Glis2*-deficient mouse model with an early stop codon using CRISPR/Cas9-mediated genome editing (*Glis2*^Y122X^). Homozygous mice develop cystic kidney disease with significant fibrosis at a higher age. Interestingly, the kidneys of these animals exhibit an accumulation of DNA damage (DD) early on, even before any functional impairment of the kidneys becomes apparent. Interactome analysis for GLIS2 revealed an array of DDR-related proteins within the GLIS2 protein complex. Consistent with the *in vivo* data, the knockdown of *Glis2* in kidney epithelial cells led to increased DNA damage. Moreover, supporting the role of GLIS2 in the DDR, we demonstrate that a substantial proportion of GLIS2 is present within the chromatin fraction of cells which is further increased upon UV-induced DD. Live-cell imaging revealed the rapid recruitment of GFP-tagged GLIS2 to sites of laser-induced DD, a response diminished in Glis2^Y122X^ and a variant of Glis2 resembling a known patient mutation. Overall, our data provide compelling evidence for the direct involvement of GLIS2 in the DNA damage response, highlighting the loss of genome stability as an important factor contributing to the pathogenesis of renal ciliopathies.

**Author Summary:** Nephronophthisis (NPH) is a rare inherited kidney disease characterized by cyst formation, fibrosis, and kidney failure at a young age. It is typically caused by mutations in genes essential for the proper function of cilia, small sensory, antenna-like cell protrusions. However, emerging evidence suggests that genome instability and impaired DNA repair may also contribute to NPH. Thus, in some cases, ciliopathies may result from defects in nuclear proteins rather than ciliary proteins. To investigate this, we generated a mouse model with a defective *NPHP7/Glis2* gene using genome-editing tools. The encoded protein GLIS2 has been described to be in the cilium and the nucleus, while its detailed function remained unclear. As these mice aged, they exhibited signs of DNA damage and later developed cystofibrotic kidney disease. Consistently, we demonstrated that the GLIS2 protein interacts with key DNA repair proteins and is rapidly recruited to sites of DNA damage and repair. Thus, inefficient DNA damage repair appears to contribute to kidney disease in this mouse model. These findings underscore the crucial role of genome stability in preventing kidney disease, providing new insights into the underlying causes of NPH.
