## Supplementary material for "The nephronophthisis protein *GLIS2*/*NPHP7* is required for the DNA damage response in kidney tubular epithelial cells": Sequences

### Sheet: Tabelle1
Name	Appliction	Sequence (5' -> 3')
genotyping_fp	genotyping	gcagggtctctttacctagc
genotyping_WT_rp	genotyping	AACTGGGGACACCATCCAAA
genotyping_KI_rp	genotyping	AACTGGGGACTCCATCCTAT
sgRNA	mouse line generation	TTTCCAGCCACTTCGCTATT-TGG
ssODN	mouse line generation	ggggggAAGGAAGGAGGAAGCAGGTAGGTGCAGAGCCCCACCAGAACCCAGGGGCAAGAAGAACTGGAAGGAACTGGGGACACCATCCAATTAGCGAAGTGGCTGGAAATCCTAAGGAGTAAAGACA
Col1a1_fp	qPCR	TCAGCTTTGTGGACCTCCG
Col1a1_rp	qPCR	GGACCCTTAGGCCATTGTGT
Ctgf_fp	qPCR	GGGCCTCTTCTGCGATTTC
Ctgf_rp	qPCR	ATCCAGGCAAGTGCATTGGTA
Tgfb1_fp	qPCR	CTCCCGTGGCTTCTAGTGC
Tgfb1_rp	qPCR	GCCTTAGTTTGGACAGGATCTG
Il1b_fp	qPCR	TGTAATGAAAGACGGCACACC
Il1b_rp	qPCR	TCTTCTTTGGGTATTGCTTGG
Hprt_fp	qPCR	gctgacctgctggattacat
Hprt_rp	qPCR	ttggggctgtactgcttaac
Actb_fp	qPCR	aagagctatgagctgcctga
Actb_rp	qPCR	tacggatgtcaacgtcacac
Glis2_fp	qPCR	TGGCCACTTTGTGTCACATGA
Glis2_rp	qPCR	CGCTGACATAGGAGCCACTGT
